# Influenza virus antagonizes self sensing by RIG-I to enhance viral replication

**DOI:** 10.1101/2025.03.12.642847

**Authors:** Mitchell P. Ledwith, Thomas Nipper, Kaitlin A. Davis, Deniz Uresin, Zhenyu Zhang, Mariel Kleer, Denys A. Khaperskyy, Craig McCormick, Anastassia V. Komarova, Andrew Mehle

**Affiliations:** Medical Microbiology and Immunology, University of Wisconsin Madison, Madison, WI, USA; Institut Pasteur, Université Paris Cité, Interactomics, RNA and Immunity laboratory, F-75015 Paris, France; Department of Microbiology & Immunology, Dalhousie University, Halifax, Nova Scotia, Canada; Institut Pasteur, Université Paris Cité, Molecular Genetics of RNA Viruses, CNRS UMR-3569, F-75015 Paris, France; Institut Pasteur, Pasteur-Oncovita Joint Laboratory, F-75015 Paris, France

**Keywords:** innate immunity, self sensing, RIG-I, RNA polymerase III, influenza virus

## Abstract

Innate immune sensors must finely distinguish pathogens from the host to mount a response only during infection. RIG-I is cytoplasmic sensor that surveils for foreign RNAs. When activated, RIG-I triggers a broad antiviral response that is a major regulator of RNA virus infection. Here were show that RIG-I not only bound viral RNAs, but was activated by host RNAs to amplify the antiviral state. These were primarily non-coding RNAs transcribed by RNA polymerase III. They were benign under normal conditions but became immunogenic during influenza virus infection where they signaled via RIG-I to suppress viral replication. This same class of RNAs was bound by influenza virus nucleoprotein (NP), which normally functions to encapsidate the viral genome. NP interacted with RIG-I and cytoplasmic NP antagonized sensing of self RNAs to counter innate immune responses. Overall, these results demonstrate that self sensing is strategically deployed by the cell to amplify the antiviral response and reveal a newly identified viral countermeasure that disrupts RIG-I activation by host RNAs.
