## Supplementary Table 1 for "Influenza virus antagonizes self sensing by RIG-I to enhance viral replication"

### Sheet: mock
chr	start	end	strand	name	rna_class	rna_biotype	rep1_inputnorm_pvalue	rep1_inputnorm_test	rep1_CLIPPER_pvalue	rep2_inputnorm_pvalue	rep2_inputnorm_test	rep2_CLIPPER_pvalue	idr
misc_RNA:RNY4::7:148963314-148963410(+)	21	75	+	RNY4	repetitive	misc_RNA	0	CHI2	2.02175e-76	0	CHI2	1.42996e-123	1000
scRNA:HY4::8:123044716-123044809(+)	36	76	+	HY4	repetitive	scRNA	0	CHI2	1.75719e-14	0	CHI2	3.10477e-48	1000
tRNA:tRNA-Asn-AAC::17:38751777-38751854(-)	27	67	+	tRNA-Asn-AAC	repetitive	tRNA	3.86784e-176	CHI2	3.32495e-127	0	CHI2	3.37294e-188	1000
rRNA:5_8S_rRNA::21:8256780-8256933(+)	29	59	+	5_8S_rRNA	repetitive	rRNA	5.25535e-176	CHI2	5.71522e-147	3.89471e-109	CHI2	8.44864e-283	1000
rRNA:5_8S_rRNA::21:8256780-8256933(+)	61	77	+	5_8S_rRNA	repetitive	rRNA	3.76757e-175	CHI2	0	7.01106e-169	CHI2	0	1000
tRNA:tRNA-SeC(e)-TGA::19:45478601-45478687(-)	23	76	+	tRNA-SeC(e)-TGA	repetitive	tRNA	1.43006e-170	CHI2	4.77722e-08	9.52061e-64	CHI2	7.73719e-05	1000
misc_RNA:RNY1::7:148987135-148987248(-)	27	76	+	RNY1	repetitive	misc_RNA	1.18098e-164	CHI2	2.01667e-58	5.79687e-241	CHI2	7.43413e-76	1000
snRNA:RNU6-6P::10:13217268-13217375(+)	25	66	+	RNU6-6P	repetitive	snRNA	6.23218e-115	CHI2	0	4.73632e-50	CHI2	0	1000
snRNA:RNU6-36P::12:97721715-97721822(+)	25	66	+	RNU6-36P	repetitive	snRNA	4.522e-114	CHI2	0	1.6165e-51	CHI2	0	1000
snRNA:RNU6-33P::4:88684847-88684954(-)	25	66	+	RNU6-33P	repetitive	snRNA	2.53903e-112	CHI2	0	5.79269e-51	CHI2	0	1000
tRNA:tRNA-Gly-GGA::19:4724069-4724141(+)	16	56	+	tRNA-Gly-GGA	repetitive	tRNA	7.27895e-68	CHI2	7.60955e-17	3.93142e-107	CHI2	1.09621e-35	1000
tRNA:tRNA-Lys-AAG::6:26556545-26556619(+)	17	57	+	tRNA-Lys-AAG	repetitive	tRNA	2.97274e-65	CHI2	3.64809e-14	1.04411e-38	CHI2	1.78381e-31	1000
scRNA:HY5::7:148941487-148941571(+)	0	49	+	HY5	repetitive	scRNA	5.81207e-58	CHI2	4.16491e-18	4.59175e-41	CHI2	5.12587e-16	1000
rRNA:5_8S_rRNA::21:8256780-8256933(+)	82	127	+	5_8S_rRNA	repetitive	rRNA	4.09219e-54	CHI2	0	2.16385e-211	CHI2	0	1000
snRNA:RNU6-15P::10:21321960-21322067(+)	25	66	+	RNU6-15P	repetitive	snRNA	2.88011e-46	CHI2	2.39198e-12	4.67306e-94	CHI2	1.45263e-17	1000
snRNA:RNU6-8::14:32203162-32203269(-)	25	66	+	RNU6-8	repetitive	snRNA	1.21029e-38	CHI2	1.46627e-140	3.04365e-50	CHI2	4.20323e-83	1000
snRNA:RNU6-37P::1:10298965-10299072(+)	24	66	+	RNU6-37P	repetitive	snRNA	1.27601e-38	CHI2	3.28689e-56	1.38114e-51	CHI2	3.29673e-57	1000
21	8395604	8395756	+	ENSG00000280441	genomic	protein_coding/lncRNA/processed	2.01666e-31	CHI2	2.17476e-60	4.64316e-32	CHI2	5.34447e-113	1000
1	161462023	161462067	-	ENSG00000283360	genomic	protein_coding/lncRNA/processed	8.429e-31	CHI2	6.70272e-33	3.08513e-33	CHI2	8.50064e-32	1000
tRNA:tRNA-Leu-TTG::6:28941052-28941158(+)	60	100	+	tRNA-Leu-TTG	repetitive	tRNA	4.30496e-27	CHI2	2.2508e-18	1.39549e-25	CHI2	2.58705e-10	1000
misc_RNA:RNY3::7:148983754-148983856(+)	26	73	+	RNY3	repetitive	misc_RNA	3.28719e-25	CHI2	1.23595e-14	3.47316e-16	CHI2	2.19478e-13	1000
tRNA:tRNA-Gln-CAG::15:65869058-65869133(-)	20	57	+	tRNA-Gln-CAG	repetitive	tRNA	1.03615e-24	CHI2	2.84922e-05	1.20257e-14	CHI2	0.00124337	1000
tRNA:tRNA-Leu-CTA_::14:20625369-20625451(+)	34	75	+	tRNA-Leu-CTA_	repetitive	tRNA	5.71691e-18	CHI2	0.00588075	3.31776e-20	CHI2	0.00477702	1000
tRNA:tRNA-Asp-GAY::6:27583456-27583528(-)	34	72	+	tRNA-Asp-GAY	repetitive	tRNA	1.34174e-09	CHI2	3.48359e-08	7.66516e-13	CHI2	1.71083e-10	1000
21	8212677	8212721	+	ENSG00000278996	genomic	protein_coding/lncRNA/processed	4.19458e-09	CHI2	4.79791e-68	9.52545e-17	CHI2	2.87315e-22	1000
tRNA:tRNA-Leu-CTA::16:22195709-22195792(-)	34	72	+	tRNA-Leu-CTA	repetitive	tRNA	1.72928e-16	CHI2	0.00131939	5.74031e-61	CHI2	1.59495e-05	993
misc_RNA:Y_RNA::6:106454827-106454929(+)	35	76	+	Y_RNA	repetitive	misc_RNA	3.94071e-15	CHI2	1.27813e-11	4.8923e-09	CHI2	1.76519e-11	924
tRNA:tRNA-Leu-TTA::6:27721118-27721201(-)	37	77	+	tRNA-Leu-TTA	repetitive	tRNA	8.97851e-09	CHI2	0.0309873	7.20178e-08	CHI2	0.0126758	867
21	8398572	8398646	+	ENSG00000280441	genomic	protein_coding/lncRNA/processed	3.62865e-07	CHI2	1.0878e-05	8.98488e-08	CHI2	6.65391e-07	832
21	8393086	8393153	+	ENSG00000280441	genomic	protein_coding/lncRNA/processed	8.99856e-09	CHI2	2.39822e-11	1.45653e-07	CHI2	2.02412e-10	815
snRNA:RNU6-39P::18:68858933-68859040(+)	21	60	+	RNU6-39P	repetitive	snRNA	5.71978e-07	CHI2	0.000164339	2.50702e-12	CHI2	6.71943e-05	789
tRNA:tRNA-Glu-GAG_::2:130337126-130337199(-)	9	48	+	tRNA-Glu-GAG_	repetitive	tRNA	2.40979e-20	CHI2	0.00636214	8.56115e-09	CHI2	0.00259937	766
21	8439854	8439927	+	ENSG00000278189	genomic	protein_coding/lncRNA/processed	1.51428e-05	CHI2	0.0191858	8.98669e-18	CHI2	0.0130508	696
21	8394407	8394471	+	ENSG00000280441	genomic	protein_coding/lncRNA/processed	1.53615e-06	CHI2	1.14449e-07	6.02048e-06	CHI2	1.47268e-07	581
misc_RNA:VTRNA1-2::5:140718924-140719013(+)	0	61	+	VTRNA1-2	repetitive	misc_RNA	8.76582e-05	CHI2	1.71098e-05	1.69616e-05	CHI2	0.0121837	510
1	161448242	161448303	-	ENSG00000283360	genomic	protein_coding/lncRNA/processed	0.00504882	CHI2	2.51773e-06	1.36774e-05	CHI2	3.02364e-10	477
rRNA:SSU-rRNA_Hsa::22:11629545-11631288(+)	834	895	+	SSU-rRNA_Hsa	repetitive	rRNA	0.00180044	CHI2	0.00174599	7.97236e-07	CHI2	0.000109415	448
tRNA:tRNA-Met_::8:123157228-123157302(-)	26	66	+	tRNA-Met_	repetitive	tRNA	4.32744e-06	CHI2	3.32527e-05	3.66762e-06	CHI2	0.00237808	402
21	8218179	8218215	+	ENSG00000278996	genomic	protein_coding/lncRNA/processed	0.0365947	CHI2	0.000476745	0.000738481	CHI2	0.00068526	382
rRNA_pseudogene:RNA5SP429::16:68742479-68742588(+)	7	48	+	RNA5SP429	repetitive	rRNA_pseudogene	0.00117215	CHI2	7.93335e-07	2.38542e-10	CHI2	1.09122e-10	365
21	8218016	8218100	+	ENSG00000278996	genomic	protein_coding/lncRNA/processed	0.00170798	CHI2	2.72041e-05	3.88338e-10	CHI2	5.22549e-09	349
21	8401854	8401976	+	ENSG00000280441	genomic	protein_coding/lncRNA/processed	0.0286665	CHI2	6.48291e-09	6.4063e-07	CHI2	3.70046e-10	335
tRNA:tRNA-Pro-CCG::17:8222830-8222904(-)	20	51	+	tRNA-Pro-CCG	repetitive	tRNA	0.000384811	CHI2	0.0435226	0.00079538	CHI2	0.0250503	323
21	8401017	8401139	+	ENSG00000280441	genomic	protein_coding/lncRNA/processed	0.000475932	CHI2	9.96815e-07	9.96799e-19	CHI2	3.24161e-19	311
21	8211374	8211436	+	ENSG00000278996	genomic	protein_coding/lncRNA/processed	5.89505e-07	CHI2	3.63606e-07	0.000176956	CHI2	4.05557e-06	291
1	161469403	161469469	-	ENSG00000283360	genomic	protein_coding/lncRNA/processed	1.32103e-09	CHI2	1.7334e-43	3.19276e-05	CHI2	1.2956e-05	282
21	8216522	8216614	+	ENSG00000278996	genomic	protein_coding/lncRNA/processed	0.0359626	CHI2	0.000182084	1.9571e-07	CHI2	4.10352e-09	274
1	161454612	161454678	-	ENSG00000283360	genomic	protein_coding/lncRNA/processed	9.84951e-10	CHI2	6.30011e-47	3.86535e-05	CHI2	1.2956e-05	266
misc_RNA:RN7SL128P::6:20421582-20421887(-)	71	119	+	RN7SL128P	repetitive	misc_RNA	0.00178673	CHI2	0.0214621	0.0260641	CHI2	0.0235394	252
21	8216646	8216705	+	ENSG00000278996	genomic	protein_coding/lncRNA/processed	0.020945	CHI2	0.000159457	1.1071e-12	CHI2	1.62308e-15	245
misc_RNA:RN7SL5P::9:9442059-9442380(+)	73	169	+	RN7SL5P	repetitive	misc_RNA	2.35212e-31	CHI2	1.18461e-11	1.00543e-05	CHI2	2.16913e-15	239
tRNA:tRNA-Arg-CGA_::15:89335072-89335145(+)	26	66	+	tRNA-Arg-CGA_	repetitive	tRNA	5.70206e-12	CHI2	0.0426209	3.91232e-05	CHI2	0.000850903	233
rRNA_pseudogene:RNA5SP149::3:180161885-180161977(-)	0	50	+	RNA5SP149	repetitive	rRNA_pseudogene	0.226462	CHI2	2.36124e-25	2.1171e-07	CHI2	4.40711e-22	228
misc_RNA:VTRNA1-1::5:140711274-140711373(+)	23	78	+	VTRNA1-1	repetitive	misc_RNA	2.61535e-05	CHI2	1.54476e-05	0.0355623	CHI2	0.000183516	223
misc_RNA:RN7SL4P::3:15738514-15738809(+)	66	157	+	RN7SL4P	repetitive	misc_RNA	1.42008e-31	CHI2	1.20279e-13	0.000526274	CHI2	8.59914e-08	126
misc_RNA:RN7SL2::14:49862549-49862849(-)	136	272	+	RN7SL2	repetitive	misc_RNA	1.95558e-25	CHI2	1.19876e-69	0.0257383	CHI2	1.15531e-59	126
21	8393913	8393955	+	ENSG00000280441	genomic	protein_coding/lncRNA/processed	0.00796924	CHI2	3.9834e-14	0.877459	CHI2	1.18354e-06	126
1	161463033	161463076	-	ENSG00000283360	genomic	protein_coding/lncRNA/processed	0.0230648	CHI2	1.91702e-05	0.0176274	CHI2	2.35894e-06	126
21	8210154	8210189	+	ENSG00000278996	genomic	protein_coding/lncRNA/processed	0.0262231	CHI2	0.00275434	0.0946448	CHI2	0.032638	126
21	8210877	8210921	+	ENSG00000278996	genomic	protein_coding/lncRNA/processed	0.0467324	CHI2	5.0278e-11	0.862007	CHI2	0.00013405	126
21	8218813	8218888	+	ENSG00000278996	genomic	protein_coding/lncRNA/processed	0.0469587	CHI2	2.45305e-06	0.0526648	CHI2	0.000835469	126
21	8401220	8401253	+	ENSG00000280441	genomic	protein_coding/lncRNA/processed	0.0572701	CHI2	0.000251011	0.00101998	CHI2	0.000266187	126
rRNA_pseudogene:RNA5SP242::7:128697438-128697556(+)	40	80	+	RNA5SP242	repetitive	rRNA_pseudogene	0.108137	CHI2	0.0359718	0.0488267	CHI2	0.0221111	126
rRNA_pseudogene:RNA5SP298::10:282014-282125(-)	31	72	+	RNA5SP298	repetitive	rRNA_pseudogene	0.256299	CHI2	0.000116452	6.76621e-05	CHI2	1.07707e-06	126
21	8214555	8214603	+	ENSG00000278996	genomic	protein_coding/lncRNA/processed	0.316024	CHI2	0.0319457	0.00084041	CHI2	0.00027173	126
21	8211067	8211118	+	ENSG00000278996	genomic	protein_coding/lncRNA/processed	0.415038	CHI2	6.48769e-09	0.0428421	CHI2	1.71935e-11	126
21	8438718	8438777	+	ENSG00000280441	genomic	protein_coding/lncRNA/processed	0.428396	CHI2	0.00991497	0.0587282	CHI2	0.000781093	126
21	8399691	8399738	+	ENSG00000280441	genomic	protein_coding/lncRNA/processed	0.463522	CHI2	0.00645009	4.39637e-13	CHI2	8.05247e-17	126
snRNA:RNU6-25P::3:195214786-195214893(+)	24	64	+	RNU6-25P	repetitive	snRNA	0.474861	CHI2	0.013508	5.80839e-05	CHI2	0.00037837	126
21	8211201	8211248	+	ENSG00000278996	genomic	protein_coding/lncRNA/processed	0.606364	CHI2	1.0765e-05	0.029521	CHI2	1.83544e-09	126
21	8394235	8394280	+	ENSG00000280441	genomic	protein_coding/lncRNA/processed	0.617558	CHI2	4.49103e-06	0.16921	CHI2	2.21562e-08	126
21	8210935	8210976	+	ENSG00000278996	genomic	protein_coding/lncRNA/processed	0.949495	CHI2	7.41872e-05	0.196808	CHI2	1.00597e-09	126
21	8394101	8394149	+	ENSG00000280441	genomic	protein_coding/lncRNA/processed	0.96316	CHI2	3.83075e-06	0.0134521	CHI2	1.75626e-14	126
21	8393969	8394017	+	ENSG00000280441	genomic	protein_coding/lncRNA/processed	1	CHI2	3.33431e-05	0.0311786	CHI2	2.26934e-13	126

### Sheet: FLUAV
chr	start	end	strand	name	rna_class	rna_biotype	rep1_inputnorm_pvalue	rep1_inputnorm_test	rep1_CLIPPER_pvalue	rep2_inputnorm_pvalue	rep2_inputnorm_test	rep2_CLIPPER_pvalue	idr
WSN_PA	2032	2131	-	WSN_PA-	viral	viral	0	CHI2	4.41462e-47	0	CHI2	2.2114e-165	1000
WSN_PB2	2028	2286	-	WSN_PB2-	viral	viral	0	CHI2	2.38386e-76	0	CHI2	1.39009e-87	1000
WSN_NP	14	137	-	WSN_NP-	viral	viral	0	CHI2	2.26218e-61	0	CHI2	1.42745e-146	1000
WSN_NP	1440	1494	-	WSN_NP-	viral	viral	0	CHI2	7.05601e-144	0	CHI2	0	1000
WSN_PA	6	114	-	WSN_PA-	viral	viral	0	CHI2	0	0	CHI2	0	1000
WSN_PB1	7	117	-	WSN_PB1-	viral	viral	0	CHI2	5.19319e-128	0	CHI2	7.55299e-33	1000
misc_RNA:RNY4::7:148963314-148963410(+)	24	75	+	RNY4	repetitive	misc_RNA	0	CHI2	1.90387e-203	0	CHI2	2.60862e-145	1000
scRNA:HY4::8:123044716-123044809(+)	36	75	+	HY4	repetitive	scRNA	0	CHI2	2.64767e-103	1.19911e-224	CHI2	6.88181e-25	1000
misc_RNA:RNY1::7:148987135-148987248(-)	27	77	+	RNY1	repetitive	misc_RNA	0	CHI2	5.76332e-139	4.15427e-45	CHI2	1.30881e-59	1000
WSN_PA	1902	1997	-	WSN_PA-	viral	viral	1.90591e-305	CHI2	6.06219e-50	0	CHI2	6.40548e-114	1000
WSN_NS	18	154	-	WSN_NS-	viral	viral	3.07702e-294	CHI2	4.84155e-19	0	CHI2	3.38046e-38	1000
WSN_M	8	142	-	WSN_M-	viral	viral	6.14378e-257	CHI2	7.48202e-13	0	CHI2	1.0039e-122	1000
snRNA:RNU6-36P::12:97721715-97721822(+)	25	67	+	RNU6-36P	repetitive	snRNA	1.61433e-247	CHI2	0	0	CHI2	0	1000
snRNA:RNU6-33P::4:88684847-88684954(-)	25	67	+	RNU6-33P	repetitive	snRNA	2.90052e-242	CHI2	0	0	CHI2	0	1000
rRNA:5_8S_rRNA::21:8256780-8256933(+)	83	127	+	5_8S_rRNA	repetitive	rRNA	1.0148e-238	CHI2	0	1.55112e-15	CHI2	0	1000
snRNA:RNU6-6P::10:13217268-13217375(+)	24	66	+	RNU6-6P	repetitive	snRNA	2.00748e-230	CHI2	0	0	CHI2	0	1000
WSN_NP	1328	1379	-	WSN_NP-	viral	viral	7.57837e-193	CHI2	1.26032e-40	0	CHI2	1.74222e-107	1000
rRNA:5_8S_rRNA::21:8256780-8256933(+)	23	38	+	5_8S_rRNA	repetitive	rRNA	6.2611e-192	CHI2	0	3.58179e-05	CHI2	1.79188e-302	1000
WSN_PB1	2152	2230	-	WSN_PB1-	viral	viral	7.57654e-192	CHI2	2.07679e-94	0	CHI2	1.49438e-185	1000
WSN_NA	1097	1313	-	WSN_NA-	viral	viral	4.0867e-185	CHI2	2.02769e-12	0	CHI2	1.48117e-29	1000
tRNA:tRNA-Asn-AAC::17:38751777-38751854(-)	27	67	+	tRNA-Asn-AAC	repetitive	tRNA	1.75877e-152	CHI2	1.67207e-186	3.57711e-67	CHI2	1.39468e-157	1000
WSN_PB2	41	117	-	WSN_PB2-	viral	viral	5.45486e-144	CHI2	8.94926e-41	0	CHI2	1.61207e-104	1000
WSN_PB2	1972	2017	-	WSN_PB2-	viral	viral	5.44168e-137	CHI2	2.39851e-15	2.36894e-264	CHI2	6.85844e-18	1000
tRNA:tRNA-SeC(e)-TGA::19:45478601-45478687(-)	33	76	+	tRNA-SeC(e)-TGA	repetitive	tRNA	2.98901e-133	CHI2	2.13116e-19	1.19638e-54	CHI2	2.68214e-08	1000
snRNA:RNU6-8::14:32203162-32203269(-)	24	66	+	RNU6-8	repetitive	snRNA	3.08017e-123	CHI2	0	1.51594e-125	CHI2	1.96299e-192	1000
WSN_PA	1820	1860	-	WSN_PA-	viral	viral	1.74844e-120	CHI2	8.11453e-26	0	CHI2	6.57173e-65	1000
WSN_M	673	730	-	WSN_M-	viral	viral	2.24319e-103	CHI2	1.89732e-18	0	CHI2	3.36031e-62	1000
snRNA:RNU6-37P::1:10298965-10299072(+)	25	66	+	RNU6-37P	repetitive	snRNA	8.13706e-103	CHI2	1.88682e-120	4.95408e-117	CHI2	1.5955e-88	1000
tRNA:tRNA-Gly-GGA::19:4724069-4724141(+)	17	56	+	tRNA-Gly-GGA	repetitive	tRNA	4.00581e-94	CHI2	7.04895e-27	5.02859e-66	CHI2	1.62169e-26	1000
WSN_NS	185	224	-	WSN_NS-	viral	viral	2.60403e-85	CHI2	2.33136e-11	3.61941e-133	CHI2	2.5941e-23	1000
misc_RNA:RNY3::7:148983754-148983856(+)	28	76	+	RNY3	repetitive	misc_RNA	4.82522e-66	CHI2	5.36118e-25	0.004288	CHI2	1.23179e-16	1000
scRNA:HY5::7:148941487-148941571(+)	0	53	+	HY5	repetitive	scRNA	5.4837e-64	CHI2	9.08339e-28	7.89068e-18	CHI2	1.6574e-18	1000
WSN_PB1	1991	2032	-	WSN_PB1-	viral	viral	3.48757e-63	CHI2	7.5601e-12	5.83253e-258	CHI2	1.09761e-38	1000
WSN_PB2	1927	1963	-	WSN_PB2-	viral	viral	1.26071e-62	CHI2	3.2144e-24	3.3893e-235	CHI2	9.79734e-24	1000
tRNA:tRNA-Lys-AAG::6:26556545-26556619(+)	17	57	+	tRNA-Lys-AAG	repetitive	tRNA	1.59325e-62	CHI2	9.82693e-62	1.32584e-34	CHI2	2.44709e-19	1000
WSN_NA	28	86	-	WSN_NA-	viral	viral	2.36624e-58	CHI2	1.36814e-19	2.49565e-221	CHI2	4.88914e-41	1000
snRNA:RNU6-15P::10:21321960-21322067(+)	24	65	+	RNU6-15P	repetitive	snRNA	1.01496e-56	CHI2	6.09811e-20	6.12861e-38	CHI2	1.31734e-16	1000
misc_RNA:Y_RNA::6:106454827-106454929(+)	35	78	+	Y_RNA	repetitive	misc_RNA	6.7467e-53	CHI2	1.34864e-23	1.51868e-05	CHI2	5.63213e-15	1000
WSN_PA	2126	2210	+	WSN_PA+	viral	viral	2.24291e-52	CHI2	3.17698e-40	1.34282e-175	CHI2	8.81663e-75	1000
1	161462024	161462066	-	ENSG00000283360	genomic	protein_coding/lncRNA/processed	1.23612e-51	CHI2	2.16904e-72	3.19525e-23	CHI2	4.99029e-34	1000
WSN_NA	562	604	-	WSN_NA-	viral	viral	6.12824e-49	CHI2	3.48413e-07	8.97707e-141	CHI2	6.56614e-12	1000
misc_RNA:VTRNA1-2::5:140718924-140719013(+)	0	62	+	VTRNA1-2	repetitive	misc_RNA	2.40266e-44	CHI2	1.42264e-41	6.1749e-06	CHI2	0.00156039	1000
WSN_HA	856	934	-	WSN_HA-	viral	viral	1.78576e-43	CHI2	1.37405e-05	1.1078e-152	CHI2	3.87227e-19	1000
WSN_M	791	828	-	WSN_M-	viral	viral	1.8389e-42	CHI2	1.49701e-14	1.30696e-156	CHI2	2.88274e-21	1000
WSN_HA	51	102	-	WSN_HA-	viral	viral	8.63902e-33	CHI2	1.45668e-07	7.75359e-98	CHI2	2.3916e-10	1000
WSN_HA	619	689	-	WSN_HA-	viral	viral	1.30784e-32	CHI2	2.34248e-05	1.50394e-109	CHI2	1.86925e-13	1000
WSN_HA	749	803	-	WSN_HA-	viral	viral	2.11414e-30	CHI2	4.20393e-05	4.54047e-153	CHI2	2.52724e-20	1000
tRNA:tRNA-Gln-CAG::15:65869058-65869133(-)	19	57	+	tRNA-Gln-CAG	repetitive	tRNA	2.61953e-30	CHI2	6.66703e-25	1.28939e-18	CHI2	5.88463e-05	1000
WSN_HA	1639	1724	-	WSN_HA-	viral	viral	1.41356e-28	CHI2	1.41457e-07	4.74597e-142	CHI2	8.17441e-14	1000
tRNA:tRNA-Leu-TTG::6:28941052-28941158(+)	60	100	+	tRNA-Leu-TTG	repetitive	tRNA	2.21619e-28	CHI2	2.58707e-32	6.50477e-08	CHI2	2.15221e-18	1000
WSN_HA	156	196	-	WSN_HA-	viral	viral	2.50122e-22	CHI2	1.15162e-05	3.10718e-74	CHI2	2.41072e-08	1000
tRNA:tRNA-Pro-CCA::16:3188093-3188167(+)	17	52	+	tRNA-Pro-CCA	repetitive	tRNA	1.82266e-21	CHI2	3.47572e-06	5.06629e-21	CHI2	8.81957e-08	1000
tRNA:tRNA-Glu-GAG_::2:130337126-130337199(-)	16	50	+	tRNA-Glu-GAG_	repetitive	tRNA	7.56159e-21	CHI2	1.57262e-05	8.81533e-05	CHI2	0.000546542	1000
tRNA:tRNA-Leu-CTA::16:22195709-22195792(-)	35	73	+	tRNA-Leu-CTA	repetitive	tRNA	1.47686e-20	CHI2	4.66635e-13	4.59586e-07	CHI2	0.00022681	1000
misc_RNA:VTRNA1-1::5:140711274-140711373(+)	20	79	+	VTRNA1-1	repetitive	misc_RNA	5.15638e-19	CHI2	2.17111e-17	0.00315873	CHI2	4.59655e-08	1000
WSN_HA	377	413	-	WSN_HA-	viral	viral	6.28755e-19	CHI2	5.971e-06	1.56137e-80	CHI2	4.08366e-08	1000
misc_RNA:RN7SL5P::9:9442059-9442380(+)	60	173	+	RN7SL5P	repetitive	misc_RNA	7.90454e-19	CHI2	4.07804e-29	2.62266e-05	CHI2	1.02471e-17	1000
misc_RNA:VTRNA1-3::5:140726157-140726246(+)	15	59	+	VTRNA1-3	repetitive	misc_RNA	6.36262e-17	CHI2	0.000507577	0.120053	CHI2	0.00526939	1000
21	8398529	8398640	+	ENSG00000280441	genomic	protein_coding/lncRNA/processed	1.41246e-16	CHI2	9.20352e-17	3.15044e-21	CHI2	3.51638e-24	1000
21	8401281	8401323	+	ENSG00000280441	genomic	protein_coding/lncRNA/processed	8.21546e-16	CHI2	8.31155e-11	3.82956e-05	CHI2	3.49064e-07	1000
scRNA:BC200::X:71728977-71729112(-)	23	78	+	BC200	repetitive	scRNA	1.26749e-13	CHI2	0.0324187	2.84606e-17	CHI2	0.00574178	1000
WSN_NA	1304	1376	+	WSN_NA+	viral	viral	2.87517e-13	CHI2	2.05794e-09	5.9575e-44	CHI2	3.20894e-14	1000
21	8393088	8393153	+	ENSG00000280441	genomic	protein_coding/lncRNA/processed	1.37248e-12	CHI2	1.93653e-27	0.040921	CHI2	2.82048e-13	1000
WSN_PA	176	249	+	WSN_PA+	viral	viral	8.48657e-12	CHI2	4.87002e-06	3.75715e-31	CHI2	1.07308e-08	1000
1	161448242	161448309	-	ENSG00000283360	genomic	protein_coding/lncRNA/processed	9.12533e-12	CHI2	1.65497e-23	5.70718e-10	CHI2	3.48016e-27	1000
tRNA:tRNA-Ser-TCA::10:67764502-67764584(+)	35	75	+	tRNA-Ser-TCA	repetitive	tRNA	1.20858e-11	CHI2	3.01912e-07	1.74093e-07	CHI2	2.19073e-05	1000
21	8216637	8216733	+	ENSG00000278996	genomic	protein_coding/lncRNA/processed	2.55769e-11	CHI2	9.74486e-20	5.12684e-25	CHI2	1.91154e-37	1000
21	8216513	8216604	+	ENSG00000278996	genomic	protein_coding/lncRNA/processed	2.55769e-11	CHI2	1.33187e-09	0.00053233	CHI2	1.7303e-11	1000
tRNA:tRNA-Met_::8:123157228-123157302(-)	26	66	+	tRNA-Met_	repetitive	tRNA	3.70484e-11	CHI2	0.00805496	2.1485e-05	CHI2	0.0149528	1000
tRNA:tRNA-Arg-CGG::6:28881387-28881462(+)	27	60	+	tRNA-Arg-CGG	repetitive	tRNA	9.12303e-11	CHI2	0.00648304	0.00046798	CHI2	0.0152548	1000
21	8218247	8218283	+	ENSG00000278996	genomic	protein_coding/lncRNA/processed	8.99834e-10	CHI2	1.66677e-06	2.60083e-06	CHI2	2.49812e-06	1000
21	8399672	8399740	+	ENSG00000280441	genomic	protein_coding/lncRNA/processed	2.07134e-09	CHI2	3.06965e-19	1.78322e-17	CHI2	1.48802e-32	1000
21	8399550	8399630	+	ENSG00000280441	genomic	protein_coding/lncRNA/processed	2.07134e-09	CHI2	3.5478e-18	0.00275454	CHI2	8.42192e-11	1000
1	161463033	161463082	-	ENSG00000283360	genomic	protein_coding/lncRNA/processed	2.47883e-09	CHI2	2.61975e-20	1.81245e-07	CHI2	3.48153e-22	1000
21	8438264	8438360	+	ENSG00000280441	genomic	protein_coding/lncRNA/processed	3.27221e-09	CHI2	9.45118e-07	1.24208e-10	CHI2	1.48971e-08	1000
misc_RNA:RN7SL4P::3:15738514-15738809(+)	49	163	+	RN7SL4P	repetitive	misc_RNA	6.31731e-09	CHI2	2.42262e-10	5.7007e-05	CHI2	3.49552e-07	1000
rRNA_pseudogene:RNA5SP429::16:68742479-68742588(+)	7	47	+	RNA5SP429	repetitive	rRNA_pseudogene	6.95049e-09	CHI2	4.64932e-18	0.00111359	CHI2	4.23596e-16	1000
WSN_HA	1698	1738	+	WSN_HA+	viral	viral	3.31387e-07	FISHER	0.00482971	1.20716e-09	CHI2	0.00358447	1000
6	27479682	27479746	+	ENSG00000286652	genomic	protein_coding/lncRNA/processed	8.77136e-07	CHI2	1.36862e-06	3.02989e-08	CHI2	7.16166e-11	1000
21	8392835	8392876	+	ENSG00000280441	genomic	protein_coding/lncRNA/processed	2.88225e-06	CHI2	7.7443e-10	4.02042e-05	CHI2	8.46573e-10	1000
WSN_PB1	60	142	+	WSN_PB1+	viral	viral	3.3257e-06	CHI2	8.16738e-05	1.63758e-28	CHI2	2.22544e-10	1000
WSN_PB2	2225	2304	+	WSN_PB2+	viral	viral	4.77175e-06	CHI2	7.3999e-06	2.58486e-55	CHI2	1.95415e-11	1000
tRNA:tRNA-Asp-GAY::6:27583456-27583528(-)	36	72	+	tRNA-Asp-GAY	repetitive	tRNA	5.30043e-06	CHI2	4.52884e-07	6.86594e-06	CHI2	4.32382e-11	1000
SINE/Alu:AluYg6::1:35429945-35430247(-)	44	98	+	AluYg6	repetitive	SINE/Alu	5.95915e-06	CHI2	0.0132698	3.95405e-10	CHI2	0.00232266	1000
21	8401411	8401459	+	ENSG00000280441	genomic	protein_coding/lncRNA/processed	6.13083e-06	CHI2	1.55204e-11	0.0101734	CHI2	1.86995e-06	1000
21	8214308	8214394	+	ENSG00000278996	genomic	protein_coding/lncRNA/processed	9.94819e-06	CHI2	5.96513e-07	0.254646	CHI2	3.77287e-06	1000
21	8397351	8397440	+	ENSG00000280441	genomic	protein_coding/lncRNA/processed	1.87192e-05	CHI2	3.56041e-07	0.346601	CHI2	0.00191069	1000
21	8401208	8401255	+	ENSG00000280441	genomic	protein_coding/lncRNA/processed	2.05228e-05	CHI2	9.28085e-16	0.341945	CHI2	4.95417e-09	1000
WSN_HA	690	739	+	WSN_HA+	viral	viral	2.06433e-05	CHI2	1.82866e-05	4.71026e-12	CHI2	5.54684e-05	1000
snRNA:RNU6-39P::18:68858933-68859040(+)	23	62	+	RNU6-39P	repetitive	snRNA	5.64002e-05	CHI2	2.82279e-05	5.23684e-06	CHI2	5.2538e-05	1000
1	161440842	161440890	-	ENSG00000283317	genomic	protein_coding/lncRNA/processed	6.51954e-05	CHI2	0.00397774	0.015036	CHI2	0.003995	1000
tRNA:tRNA-Trp-TGG::17:19508180-19508252(+)	46	48	+	tRNA-Trp-TGG	repetitive	tRNA	9.08038e-05	CHI2	0.00150023	1.1535e-05	CHI2	0.00150023	1000
tRNA:tRNA-Trp-TGG::17:19508180-19508252(+)	49	61	+	tRNA-Trp-TGG	repetitive	tRNA	9.08038e-05	CHI2	0.0122182	1.1535e-05	CHI2	0.0122182	1000
21	8439824	8439938	+	ENSG00000280441	genomic	protein_coding/lncRNA/processed	9.08038e-05	CHI2	0.00188496	0.00537308	CHI2	0.00142313	1000
tRNA:tRNA-Leu-CTA_::14:20625369-20625451(+)	35	70	+	tRNA-Leu-CTA_	repetitive	tRNA	0.000170548	CHI2	0.00678996	1.39219e-08	CHI2	0.00269741	1000
snRNA:RNU6-25P::3:195214786-195214893(+)	25	65	+	RNU6-25P	repetitive	snRNA	0.000236883	CHI2	9.37559e-06	7.41942e-10	CHI2	1.65772e-09	1000
VSV_Mehle	12017	12054	+	VSV_L	viral	viral	0.000284773	CHI2	0.00394711	1.47638e-06	CHI2	0.000664779	1000
21	8393969	8394017	+	ENSG00000280441	genomic	protein_coding/lncRNA/processed	0.000810781	CHI2	3.86428e-34	0.0202128	CHI2	1.8603e-32	1000
15	72202491	72202582	-	ENSG00000067225	genomic	protein_coding/lncRNA/processed	0.0011302	CHI2	0.000116841	0.015036	CHI2	0.00431491	1000
21	8211064	8211114	+	ENSG00000278996	genomic	protein_coding/lncRNA/processed	0.0014881	CHI2	1.0451e-38	3.3798e-06	CHI2	3.3804e-57	1000
tRNA:tRNA-Arg-CGA_::15:89335072-89335145(+)	26	66	+	tRNA-Arg-CGA_	repetitive	tRNA	0.00171218	CHI2	0.00253693	0.00123315	CHI2	0.0229719	1000
21	8210934	8210985	+	ENSG00000278996	genomic	protein_coding/lncRNA/processed	0.00242683	CHI2	3.88509e-30	0.00686929	CHI2	1.71901e-30	1000
21	8394100	8394149	+	ENSG00000280441	genomic	protein_coding/lncRNA/processed	0.00260225	CHI2	2.71602e-41	8.46851e-07	CHI2	3.95684e-59	1000
21	8218175	8218215	+	ENSG00000278996	genomic	protein_coding/lncRNA/processed	0.00286965	CHI2	1.15125e-09	0.475731	CHI2	4.65077e-07	1000
WSN_NS	789	832	+	WSN_NS+	viral	viral	0.00302145	CHI2	0.00743733	2.94255e-11	CHI2	0.00171615	1000
tRNA:tRNA-Pro-CCG::17:8222830-8222904(-)	19	51	+	tRNA-Pro-CCG	repetitive	tRNA	0.00381846	CHI2	0.0120439	0.00010734	CHI2	0.00397912	1000
tRNA:tRNA-Leu-TTA::6:27721118-27721201(-)	37	77	+	tRNA-Leu-TTA	repetitive	tRNA	0.00460927	CHI2	0.00186088	5.85761e-09	CHI2	0.00797001	1000
21	8401085	8401150	+	ENSG00000280441	genomic	protein_coding/lncRNA/processed	0.00757433	CHI2	1.02496e-09	5.99953e-06	CHI2	2.17355e-16	1000
21	8218053	8218109	+	ENSG00000278996	genomic	protein_coding/lncRNA/processed	0.00757433	CHI2	1.84296e-08	4.35922e-05	CHI2	1.8307e-12	1000
MT	11858	11981	+	ENSG00000198886	genomic	protein_coding/lncRNA/processed	0.00874836	CHI2	0.000217855	0.000269636	CHI2	0.00177566	1000
21	8446136	8446188	+	ENSG00000280441	genomic	protein_coding/lncRNA/processed	0.00892126	CHI2	0.0111519	0.0321663	CHI2	0.00211373	1000
rRNA_pseudogene:RNA5SP242::7:128697438-128697556(+)	7	77	+	RNA5SP242	repetitive	rRNA_pseudogene	0.0102921	CHI2	0.00453252	0.695661	CHI2	0.0359718	1000
WSN_PB1	2217	2302	+	WSN_PB1+	viral	viral	0.0107676	CHI2	0.000817869	1.69225e-35	CHI2	6.7872e-15	1000
misc_RNA:RN7SL128P::6:20421582-20421887(-)	74	119	+	RN7SL128P	repetitive	misc_RNA	0.0140205	CHI2	0.00126207	0.747643	CHI2	0.0207971	1000
rRNA:SSU-rRNA_Hsa::22:11629545-11631288(+)	834	884	+	SSU-rRNA_Hsa	repetitive	rRNA	0.023357	CHI2	0.000217843	0.102735	CHI2	0.000341088	1000
misc_RNA:RN7SL674P::2:11584772-11585047(+)	36	94	+	RN7SL674P	repetitive	misc_RNA	0.0495903	CHI2	0.0231312	0.00205655	CHI2	0.00882488	1000
WSN_NA	367	419	+	WSN_NA+	viral	viral	0.0574602	CHI2	0.00531498	4.85035e-14	CHI2	1.85903e-06	1000
21	8393486	8393528	+	ENSG00000280441	genomic	protein_coding/lncRNA/processed	0.0583613	CHI2	6.08113e-20	5.96654e-05	CHI2	2.1316e-36	1000
19	38264959	38264999	+	ENSG00000167642	genomic	protein_coding/lncRNA/processed	0.0669814	CHI2	0.0037387	0.0588434	CHI2	0.00377212	1000
6	73518773	73518826	-	ENSG00000156508	genomic	protein_coding/lncRNA/processed	0.079639	CHI2	0.000748443	0.0979341	CHI2	0.000675213	1000
21	8210451	8210493	+	ENSG00000278996	genomic	protein_coding/lncRNA/processed	0.0878077	CHI2	8.05077e-20	0.000145724	CHI2	2.55312e-32	1000
MT	7136	7210	+	ENSG00000198804	genomic	protein_coding/lncRNA/processed	0.0921911	CHI2	4.01001e-05	0.094826	CHI2	0.000234951	1000
7	5527454	5527508	-	ENSG00000075624	genomic	protein_coding/lncRNA/processed	0.0969805	CHI2	0.000724336	0.175883	CHI2	0.00432449	1000
21	8398247	8398286	+	ENSG00000280441	genomic	protein_coding/lncRNA/processed	0.10652	CHI2	0.000152553	0.308835	CHI2	8.70056e-05	1000
1	161462377	161462418	-	ENSG00000283360	genomic	protein_coding/lncRNA/processed	0.137425	CHI2	0.000893635	0.00189082	CHI2	3.48301e-06	1000
MT	10943	10970	+	ENSG00000198886	genomic	protein_coding/lncRNA/processed	0.16599	CHI2	0.0364907	0.0401039	CHI2	0.0213671	1000
1	143729406	143729444	-	ENSG00000206737	genomic	protein_coding/lncRNA/processed	0.168895	CHI2	0.00701199	1.68475e-05	CHI2	1.91141e-06	1000
1	16666784	16666825	-	ENSG00000207513	genomic	protein_coding/lncRNA/processed	0.173667	CHI2	0.00341429	8.06229e-05	CHI2	2.28031e-06	1000
17	81511953	81511994	-	ENSG00000184009	genomic	protein_coding/lncRNA/processed	0.197351	CHI2	0.0046322	0.508251	CHI2	0.0223689	1000
1	16740638	16740682	+	ENSG00000058453	genomic	protein_coding/lncRNA/processed	0.201262	CHI2	1.62469e-33	8.36941e-05	CHI2	1.26801e-77	1000
MT	12443	12544	+	ENSG00000198786	genomic	protein_coding/lncRNA/processed	0.282515	CHI2	2.45382e-05	0.0178629	CHI2	0.00513239	1000
WSN_NS	52	111	+	WSN_NS+	viral	viral	0.302275	CHI2	0.000173187	0.0533699	CHI2	0.000715125	1000
19	41861113	41861163	+	ENSG00000105372	genomic	protein_coding/lncRNA/processed	0.330947	CHI2	0.000936146	0.0773492	CHI2	0.000766879	1000
21	8214793	8214857	+	ENSG00000278996	genomic	protein_coding/lncRNA/processed	0.370409	CHI2	0.000180047	0.196705	CHI2	1.58651e-06	1000
tRNA:tRNA-Ser-TCG::6:27672447-27672531(-)	44	62	+	tRNA-Ser-TCG	repetitive	tRNA	0.466575	CHI2	0.0157482	0.281231	CHI2	0.0108377	1000
15	72210419	72210481	-	ENSG00000067225	genomic	protein_coding/lncRNA/processed	0.508673	CHI2	1.60552e-05	0.660649	CHI2	1.68532e-06	1000
MT	3863	3905	+	ENSG00000198888	genomic	protein_coding/lncRNA/processed	0.565679	CHI2	0.00203657	0.0550531	CHI2	0.00839686	1000
WSN_NS	458	500	+	WSN_NS+	viral	viral	0.574022	CHI2	0.0248442	4.29027e-05	CHI2	0.00201491	1000
1	634140	634185	+	ENSG00000248527	genomic	protein_coding/lncRNA/processed	0.646672	CHI2	0.0124416	0.443697	CHI2	0.0282593	1000
10	52314550	52314600	+	ENSG00000107984	genomic	protein_coding/lncRNA/processed	0.718741	CHI2	0.00549381	0.473915	CHI2	0.00160867	1000
WSN_NS	253	315	+	WSN_NS+	viral	viral	0.723903	CHI2	0.00412815	4.81546e-06	CHI2	3.30148e-06	1000
7	22511578	22511626	-	ENSG00000105889	genomic	protein_coding/lncRNA/processed	0.801637	CHI2	0.00369634	1	CHI2	0.019067	798
6	73519131	73519183	-	ENSG00000156508	genomic	protein_coding/lncRNA/processed	0.842234	CHI2	0.00431571	0.595657	CHI2	0.00401684	1000
19	15611778	15611823	+	ENSG00000225067	genomic	protein_coding/lncRNA/processed	0.859554	CHI2	0.0388182	0.819675	CHI2	0.0404411	1000
19	50139168	50139226	-	ENSG00000287001	genomic	protein_coding/lncRNA/processed	0.872225	CHI2	0.000692384	0.308835	CHI2	1.3358e-05	1000
MT	12718	12805	+	ENSG00000198786	genomic	protein_coding/lncRNA/processed	1	CHI2	0.00731314	2.41039e-05	CHI2	8.21075e-05	1000
1	632114	632247	+	ENSG00000237973	genomic	protein_coding/lncRNA/processed	1	CHI2	0.00167247	0.00387712	CHI2	4.11911e-06	872
MT	8958	9011	+	ENSG00000198899	genomic	protein_coding/lncRNA/processed	1	CHI2	0.0042467	0.202889	CHI2	0.00571764	1000

### Sheet: VSV
chr	start	end	strand	name	rna_class	rna_biotype	rep1_inputnorm_pvalue	rep1_inputnorm_test	rep1_CLIPPER_pvalue	rep2_inputnorm_pvalue	rep2_inputnorm_test	rep2_CLIPPER_pvalue	idr
misc_RNA:RNY4::7:148963314-148963410(+)	23	74	+	RNY4	repetitive	misc_RNA	0	CHI2	1.4104e-134	0	CHI2	3.96951e-130	1000
snRNA:RNU6-36P::12:97721715-97721822(+)	24	66	+	RNU6-36P	repetitive	snRNA	0	CHI2	0	4.3417e-306	CHI2	0	1000
snRNA:RNU6-33P::4:88684847-88684954(-)	25	66	+	RNU6-33P	repetitive	snRNA	0	CHI2	0	6.05023e-302	CHI2	0	1000
snRNA:RNU6-6P::10:13217268-13217375(+)	24	66	+	RNU6-6P	repetitive	snRNA	0	CHI2	0	4.15776e-288	CHI2	0	1000
tRNA:tRNA-Asn-AAC::17:38751777-38751854(-)	27	67	+	tRNA-Asn-AAC	repetitive	tRNA	0	CHI2	5.29699e-231	1.34342e-163	CHI2	9.13985e-192	1000
misc_RNA:RNY1::7:148987135-148987248(-)	28	77	+	RNY1	repetitive	misc_RNA	0	CHI2	5.59923e-133	4.7069e-147	CHI2	5.23223e-87	1000
scRNA:HY4::8:123044716-123044809(+)	35	76	+	HY4	repetitive	scRNA	1.04836e-257	CHI2	5.97473e-80	1.71774e-180	CHI2	1.42399e-21	1000
rRNA:5_8S_rRNA::21:8256780-8256933(+)	73	126	+	5_8S_rRNA	repetitive	rRNA	9.80456e-146	CHI2	0	2.43107e-76	CHI2	0	1000
snRNA:RNU6-8::14:32203162-32203269(-)	24	65	+	RNU6-8	repetitive	snRNA	4.49497e-134	CHI2	1.75243e-254	4.29116e-93	CHI2	3.32713e-209	1000
snRNA:RNU6-37P::1:10298965-10299072(+)	24	65	+	RNU6-37P	repetitive	snRNA	2.53106e-133	CHI2	5.97822e-191	8.83453e-90	CHI2	5.27131e-63	1000
tRNA:tRNA-Leu-TTG::6:28941052-28941158(+)	60	100	+	tRNA-Leu-TTG	repetitive	tRNA	1.06311e-94	CHI2	1.54831e-37	5.6651e-59	CHI2	7.57878e-33	1000
tRNA:tRNA-Gly-GGA::19:4724069-4724141(+)	18	56	+	tRNA-Gly-GGA	repetitive	tRNA	4.40169e-89	CHI2	6.92679e-29	4.87249e-42	CHI2	3.34308e-23	1000
snRNA:RNU6-15P::10:21321960-21322067(+)	24	65	+	RNU6-15P	repetitive	snRNA	2.05291e-85	CHI2	1.7356e-19	2.48148e-57	CHI2	1.10817e-56	1000
scRNA:HY5::7:148941487-148941571(+)	0	50	+	HY5	repetitive	scRNA	2.22375e-85	CHI2	2.42578e-32	3.03728e-30	CHI2	5.86985e-20	1000
tRNA:tRNA-SeC(e)-TGA::19:45478601-45478687(-)	35	75	+	tRNA-SeC(e)-TGA	repetitive	tRNA	4.52551e-68	CHI2	5.79796e-11	1.3222e-46	CHI2	9.17994e-12	1000
21	8395602	8395761	+	ENSG00000280441	genomic	protein_coding/lncRNA/processed	7.26568e-60	CHI2	1.84766e-144	1.9305e-40	CHI2	3.68556e-124	1000
rRNA_pseudogene:RNA5SP429::16:68742479-68742588(+)	7	47	+	RNA5SP429	repetitive	rRNA_pseudogene	5.98694e-48	CHI2	1.50647e-18	9.81676e-19	CHI2	1.75969e-13	1000
snRNA:RNU6-12P::8:118976512-118976619(+)	23	64	+	RNU6-12P	repetitive	snRNA	4.78058e-46	CHI2	1.34916094511e-311	6.03204e-14	CHI2	0	1000
tRNA:tRNA-Gln-CAG::15:65869058-65869133(-)	19	58	+	tRNA-Gln-CAG	repetitive	tRNA	4.39168e-45	CHI2	6.17311e-18	2.20486e-34	CHI2	0.000158863	1000
tRNA:tRNA-Leu-CTA::16:22195709-22195792(-)	36	74	+	tRNA-Leu-CTA	repetitive	tRNA	3.16112e-44	CHI2	2.41773e-14	5.01555e-34	CHI2	3.44612e-05	1000
misc_RNA:RNY3::7:148983754-148983856(+)	26	75	+	RNY3	repetitive	misc_RNA	3.21397e-38	CHI2	1.30605e-20	7.2256e-17	CHI2	2.3275e-20	1000
21	8212678	8212724	+	ENSG00000278233	genomic	protein_coding/lncRNA/processed	1.79408e-34	CHI2	9.0827e-57	1.82197e-16	CHI2	3.74878e-15	1000
misc_RNA:Y_RNA::6:106454827-106454929(+)	36	77	+	Y_RNA	repetitive	misc_RNA	1.90251e-31	CHI2	1.10803e-20	2.10881e-13	CHI2	2.94823e-58	1000
tRNA:tRNA-Lys-AAG::6:26556545-26556619(+)	17	57	+	tRNA-Lys-AAG	repetitive	tRNA	2.10956e-31	CHI2	1.1448e-37	2.18352e-17	CHI2	3.48618e-34	1000
1	161462022	161462067	-	ENSG00000283360	genomic	protein_coding/lncRNA/processed	2.74353e-28	CHI2	9.02218e-22	1.2736e-35	CHI2	4.25625e-36	1000
rRNA:5_8S_rRNA::21:8256780-8256933(+)	30	38	+	5_8S_rRNA	repetitive	rRNA	3.45462e-28	CHI2	3.6203e-283	2.97937e-62	CHI2	0	1000
tRNA:tRNA-Ser-TCA::10:67764502-67764584(+)	35	74	+	tRNA-Ser-TCA	repetitive	tRNA	1.62859e-27	CHI2	6.65645e-06	8.0479e-14	CHI2	0.0137463	1000
tRNA:tRNA-Leu-CTA_::14:20625369-20625451(+)	36	73	+	tRNA-Leu-CTA_	repetitive	tRNA	4.55779e-24	CHI2	0.000470705	1.87276e-13	CHI2	0.00121455	1000
rRNA_pseudogene:RNA5SP149::3:180161885-180161977(-)	0	50	+	RNA5SP149	repetitive	rRNA_pseudogene	7.47257e-23	CHI2	1.96714e-17	1.47218e-07	CHI2	7.04039e-23	1000
VSV_Mehle	11867	11911	+	VSV_L	viral	viral	1.10588e-21	CHI2	1.09785e-05	2.56299e-11	CHI2	0.00432918	1000
tRNA:tRNA-Arg-CGA_::15:89335072-89335145(+)	26	66	+	tRNA-Arg-CGA_	repetitive	tRNA	4.85632e-21	CHI2	3.52611e-08	0.000145144	CHI2	0.026235	1000
snRNA:RNU6-39P::18:68858933-68859040(+)	21	60	+	RNU6-39P	repetitive	snRNA	2.52969e-18	CHI2	7.90507e-08	4.87532e-11	CHI2	3.94495e-05	1000
21	8216644	8216701	+	ENSG00000278996	genomic	protein_coding/lncRNA/processed	1.48079e-17	CHI2	2.98407e-12	4.29943e-05	CHI2	3.78232e-07	1000
tRNA:tRNA-Pro-CCA::16:3188093-3188167(+)	22	51	+	tRNA-Pro-CCA	repetitive	tRNA	1.01009e-16	CHI2	4.50622e-05	4.45691e-12	CHI2	0.000321926	1000
rRNA_pseudogene:RNA5SP389::14:106636671-106636786(+)	0	50	+	RNA5SP389	repetitive	rRNA_pseudogene	2.79982e-16	CHI2	4.9127e-106	3.41495e-05	CHI2	2.076e-89	1000
rRNA_pseudogene:RNA5SP370::12:104125235-104125356(+)	0	50	+	RNA5SP370	repetitive	rRNA_pseudogene	3.02029e-16	CHI2	3.52562e-109	3.68803e-05	CHI2	4.21376e-92	1000
21	8399675	8399734	+	ENSG00000280441	genomic	protein_coding/lncRNA/processed	4.60829e-16	CHI2	1.30151e-12	4.29943e-05	CHI2	6.48946e-08	1000
tRNA:tRNA-Leu-TTA::6:27721118-27721201(-)	37	77	+	tRNA-Leu-TTA	repetitive	tRNA	2.12289e-14	CHI2	1.50506e-06	1.26915e-08	CHI2	0.00137818	1000
21	8211027	8211109	+	ENSG00000278996	genomic	protein_coding/lncRNA/processed	3.02179e-13	CHI2	3.19116e-25	1.0221e-05	CHI2	6.63616e-16	1000
21	8398562	8398641	+	ENSG00000280441	genomic	protein_coding/lncRNA/processed	3.21228e-13	CHI2	5.82026e-09	1.04114e-27	CHI2	1.93829e-14	1000
snRNA:RNU6-25P::3:195214786-195214893(+)	24	64	+	RNU6-25P	repetitive	snRNA	4.77757e-13	CHI2	1.45967e-10	0.00245035	CHI2	0.00090673	1000
21	8393970	8394014	+	ENSG00000280441	genomic	protein_coding/lncRNA/processed	1.36377e-12	CHI2	1.12253e-22	0.00134721	CHI2	2.63962e-14	1000
21	8394061	8394145	+	ENSG00000280441	genomic	protein_coding/lncRNA/processed	2.52958e-12	CHI2	1.65023e-27	2.44971e-06	CHI2	1.25751e-18	1000
VSV_Mehle	11878	11923	-	VSV_genome	viral	viral	3.36911e-12	CHI2	2.91533e-08	8.0479e-14	CHI2	1.30321e-10	1000
21	8210452	8210493	+	ENSG00000278996	genomic	protein_coding/lncRNA/processed	5.91163e-12	CHI2	4.34328e-17	0.0874701	CHI2	1.39344e-06	939
21	8210935	8210978	+	ENSG00000278996	genomic	protein_coding/lncRNA/processed	6.26766e-12	CHI2	1.55693e-21	0.000488812	CHI2	5.16323e-13	1000
tRNA:tRNA-Arg-CGG::6:28881387-28881462(+)	30	66	+	tRNA-Arg-CGG	repetitive	tRNA	7.13494e-12	CHI2	0.0254629	0.000245322	CHI2	0.00668764	1000
21	8393101	8393151	+	ENSG00000280441	genomic	protein_coding/lncRNA/processed	3.36427e-11	CHI2	4.04928e-13	5.88621e-06	CHI2	8.49163e-10	1000
21	8210876	8210919	+	ENSG00000278996	genomic	protein_coding/lncRNA/processed	1.42151e-10	CHI2	4.37371e-18	1.16003e-07	CHI2	1.20667e-20	1000
tRNA:tRNA-Asp-GAY::6:27583456-27583528(-)	35	72	+	tRNA-Asp-GAY	repetitive	tRNA	4.20877e-10	CHI2	3.05142e-09	2.83871e-05	CHI2	8.10925e-08	1000
1	161454602	161454676	-	ENSG00000283360	genomic	protein_coding/lncRNA/processed	4.56486e-10	CHI2	9.28258e-37	3.5515e-11	CHI2	9.27279e-05	1000
1	161469393	161469467	-	ENSG00000283360	genomic	protein_coding/lncRNA/processed	4.56486e-10	CHI2	9.28258e-37	6.92125e-11	CHI2	9.27279e-05	1000
21	8393911	8393954	+	ENSG00000280441	genomic	protein_coding/lncRNA/processed	1.11275e-09	CHI2	4.38318e-19	3.67934e-08	CHI2	5.57728e-23	1000
tRNA:tRNA-Met_::8:123157228-123157302(-)	26	66	+	tRNA-Met_	repetitive	tRNA	1.13613e-09	CHI2	0.0315831	2.84909e-09	CHI2	0.0319287	1000
VSV_Mehle	3827	3939	+	VSV_G	viral	viral	1.91925e-09	CHI2	1.11175e-11	5.58987e-13	CHI2	1.3612e-10	1000
1	161448242	161448300	-	ENSG00000283360	genomic	protein_coding/lncRNA/processed	8.83176e-09	CHI2	2.18749e-10	0.0268854	CHI2	2.09837e-05	1000
21	8216512	8216597	+	ENSG00000278996	genomic	protein_coding/lncRNA/processed	1.50553e-08	CHI2	6.33591e-10	1.23589e-08	CHI2	2.17682e-10	1000
21	8401213	8401257	+	ENSG00000280441	genomic	protein_coding/lncRNA/processed	1.29987e-07	CHI2	2.60187e-06	3.39767e-05	CHI2	9.45051e-06	1000
21	8398957	8399015	+	ENSG00000280441	genomic	protein_coding/lncRNA/processed	7.09945e-07	CHI2	1.7613e-05	1.87528e-06	CHI2	3.5654e-07	1000
21	8218176	8218218	+	ENSG00000278996	genomic	protein_coding/lncRNA/processed	7.09945e-07	CHI2	6.43954e-05	0.000334016	CHI2	0.000263202	1000
21	8394225	8394280	+	ENSG00000280441	genomic	protein_coding/lncRNA/processed	1.26985e-06	CHI2	3.47375e-15	0.000151384	CHI2	2.92167e-12	1000
SINE/Alu:AluYa5::9:42454736-42455044(+)	35	77	+	AluYa5	repetitive	SINE/Alu	1.41453e-06	FISHER	0.00280854	0.00789689	CHI2	0.0479579	1000
21	8210075	8210117	+	ENSG00000278996	genomic	protein_coding/lncRNA/processed	7.09453e-06	CHI2	1.70902e-05	2.94989e-06	CHI2	1.19889e-05	1000
1	91387304	91387386	-	ENSG00000162669	genomic	protein_coding/lncRNA/processed	1.33512e-05	FISHER	0.000599629	0.00161922	CHI2	0.0190405	1000
21	8211194	8211245	+	ENSG00000278996	genomic	protein_coding/lncRNA/processed	1.53439e-05	CHI2	5.01199e-12	0.000151384	CHI2	3.57729e-11	1000
21	8393744	8393776	+	ENSG00000280441	genomic	protein_coding/lncRNA/processed	2.35213e-05	CHI2	1.05826e-12	0.0202364	CHI2	1.06941e-09	1000
1	161463033	161463080	-	ENSG00000283360	genomic	protein_coding/lncRNA/processed	9.25192e-05	CHI2	1.81538e-06	0.0268854	CHI2	2.09837e-05	1000
6	27479686	27479746	+	ENSG00000286652	genomic	protein_coding/lncRNA/processed	9.50776e-05	CHI2	1.13809e-05	0.0418993	CHI2	0.000631122	1000
1	161454965	161455003	-	ENSG00000283360	genomic	protein_coding/lncRNA/processed	0.000122574	CHI2	0.00079759	1.58164e-05	CHI2	0.000809821	1000
1	161462375	161462418	-	ENSG00000283360	genomic	protein_coding/lncRNA/processed	0.000122574	CHI2	0.000868005	9.26055e-05	CHI2	0.000836083	1000
1	161469765	161469794	-	ENSG00000283360	genomic	protein_coding/lncRNA/processed	0.000122574	CHI2	0.00079759	0.000394191	CHI2	0.00423391	1000
21	8216461	8216492	+	ENSG00000278996	genomic	protein_coding/lncRNA/processed	0.000145097	CHI2	0.00828036	0.00109179	CHI2	0.00476178	1000
1	16740640	16740682	+	ENSG00000058453	genomic	protein_coding/lncRNA/processed	0.00016862	CHI2	6.58585e-25	0.0302404	CHI2	3.40739e-18	1000
21	8214302	8214342	+	ENSG00000278996	genomic	protein_coding/lncRNA/processed	0.000203143	CHI2	0.000994002	0.0593914	CHI2	0.00552748	1000
21	8392972	8393073	+	ENSG00000280441	genomic	protein_coding/lncRNA/processed	0.000294038	CHI2	1.87446e-08	5.776e-10	CHI2	1.25751e-18	1000
21	8399549	8399628	+	ENSG00000280441	genomic	protein_coding/lncRNA/processed	0.000449527	CHI2	2.5639e-07	2.1297e-10	CHI2	1.01183e-12	1000
21	8401852	8401977	+	ENSG00000280441	genomic	protein_coding/lncRNA/processed	0.000480451	CHI2	1.63433e-16	3.37675e-10	CHI2	2.6161e-34	1000
21	8210708	8210793	+	ENSG00000278996	genomic	protein_coding/lncRNA/processed	0.000644303	CHI2	2.74115e-08	1.2423e-11	CHI2	3.98744e-26	1000
tRNA:tRNA-Pro-CCG::17:8222830-8222904(-)	22	53	+	tRNA-Pro-CCG	repetitive	tRNA	0.000824166	CHI2	0.0250262	0.00627143	CHI2	0.01633	1000
21	8214792	8214838	+	ENSG00000278996	genomic	protein_coding/lncRNA/processed	0.0010151	CHI2	2.25691e-06	8.64045e-05	CHI2	2.185e-06	1000
21	8218808	8218938	+	ENSG00000278996	genomic	protein_coding/lncRNA/processed	0.00108104	CHI2	4.23968e-10	5.1998e-08	CHI2	1.36341e-21	1000
tRNA:tRNA-Glu-GAG_::2:130337126-130337199(-)	17	49	+	tRNA-Glu-GAG_	repetitive	tRNA	0.00148103	CHI2	0.000551488	1.94793e-09	CHI2	5.68648e-05	1000
21	8398238	8398279	+	ENSG00000280441	genomic	protein_coding/lncRNA/processed	0.0024601	CHI2	0.00216238	1.1731e-06	CHI2	1.76e-05	1000
9	124860207	124860264	-	ENSG00000136942	genomic	protein_coding/lncRNA/processed	0.00419855	CHI2	0.0211526	0.0489178	CHI2	0.0217163	1000
21	8397342	8397443	+	ENSG00000280441	genomic	protein_coding/lncRNA/processed	0.00489399	CHI2	0.00405579	3.84067e-09	CHI2	1.40368e-06	1000
21	8214356	8214401	+	ENSG00000278996	genomic	protein_coding/lncRNA/processed	0.00489399	CHI2	0.00295709	1.1731e-06	CHI2	8.86835e-05	1000
rRNA_pseudogene:RNA5SP298::10:282014-282125(-)	32	73	+	RNA5SP298	repetitive	rRNA_pseudogene	0.0060446	CHI2	7.88685e-06	1	CHI2	9.18386e-07	407
21	8439853	8439915	+	ENSG00000280441	genomic	protein_coding/lncRNA/processed	0.0146119	CHI2	0.00139633	0.000145144	CHI2	0.00804758	1000
14	49862602	49862678	-	ENSG00000274012	genomic	protein_coding/lncRNA/processed	0.0202309	CHI2	0.00490187	4.29943e-05	CHI2	0.000134687	1000
21	8218069	8218113	+	ENSG00000278996	genomic	protein_coding/lncRNA/processed	0.0202309	CHI2	0.000565825	4.33808e-05	CHI2	1.40771e-05	1000
21	8401092	8401133	+	ENSG00000280441	genomic	protein_coding/lncRNA/processed	0.0202309	CHI2	0.000285212	8.07203e-05	CHI2	1.19275e-05	1000
VSV_Mehle	9369	9409	+	VSV_L	viral	viral	0.0349555	CHI2	0.00180986	0.218822	CHI2	0.000459975	1000
misc_RNA:RN7SL128P::6:20421582-20421887(-)	66	117	+	RN7SL128P	repetitive	misc_RNA	0.036594	CHI2	0.0214621	0.0198909	CHI2	0.00469208	1000
12	20551459	20551503	+	ENSG00000172572	genomic	protein_coding/lncRNA/processed	0.0576768	CHI2	0.0190048	5.22429e-05	CHI2	0.0036679	1000
misc_RNA:RN7SL4P::3:15738514-15738809(+)	50	122	+	RN7SL4P	repetitive	misc_RNA	0.0733182	CHI2	9.20166e-11	0.000209402	CHI2	1.1084e-15	1000
11	61967570	61967625	-	ENSG00000167996	genomic	protein_coding/lncRNA/processed	0.0740946	CHI2	2.18806e-05	1	CHI2	0.00539003	407
21	8438725	8438767	+	ENSG00000280441	genomic	protein_coding/lncRNA/processed	0.0939658	CHI2	0.0480668	0.328338	CHI2	0.0418932	1000
MT	7697	7757	+	ENSG00000198712	genomic	protein_coding/lncRNA/processed	0.13639	CHI2	0.000329567	0.11764	CHI2	0.000345854	1000
VSV_Mehle	7251	7279	+	VSV_L	viral	viral	0.14584	CHI2	0.00128928	0.111378	CHI2	0.00167376	1000
misc_RNA:RN7SL4P::3:15738514-15738809(+)	129	162	+	RN7SL4P	repetitive	misc_RNA	0.17845	CHI2	3.65771e-05	0.0638464	CHI2	5.56702e-07	1000
19	48965396	48965509	+	ENSG00000087086	genomic	protein_coding/lncRNA/processed	0.192267	CHI2	0.000369444	0.00083866	CHI2	3.28434e-07	1000
misc_RNA:RN7SL5P::9:9442059-9442380(+)	73	168	+	RN7SL5P	repetitive	misc_RNA	0.227114	CHI2	1.01556e-07	0.000163727	CHI2	1.31345e-11	1000
21	8446120	8446169	+	ENSG00000280441	genomic	protein_coding/lncRNA/processed	0.249188	CHI2	0.0280096	0.257619	CHI2	0.0108374	1000
8	100721867	100721908	-	ENSG00000070756	genomic	protein_coding/lncRNA/processed	0.44486	CHI2	0.019201	0.135298	CHI2	0.0194204	1000
17	19112427	19112476	-	ENSG00000262202	genomic	protein_coding/lncRNA/processed	0.523945	CHI2	0.0026231	0.684257	CHI2	0.00293361	1000
21	8209657	8209708	+	ENSG00000278996	genomic	protein_coding/lncRNA/processed	0.52556	CHI2	0.0376779	0.544395	CHI2	0.0286076	991
17	19190036	19190085	-	ENSG00000264940	genomic	protein_coding/lncRNA/processed	0.570294	CHI2	0.00295138	0.632153	CHI2	0.00332399	872
MT	3391	3437	+	ENSG00000198888	genomic	protein_coding/lncRNA/processed	0.634882	CHI2	0.0252434	1	CHI2	0.0319022	407
MT	7172	7213	+	ENSG00000198804	genomic	protein_coding/lncRNA/processed	0.68935	CHI2	0.0115423	0.246194	CHI2	0.00274459	586
MT	7954	8028	+	ENSG00000198712	genomic	protein_coding/lncRNA/processed	0.802797	CHI2	0.013477	0.00478231	CHI2	0.00415732	407
12	52904735	52904798	-	ENSG00000170421	genomic	protein_coding/lncRNA/processed	1	CHI2	0.0194942	0.632153	CHI2	0.000660051	407
