## Supplementary Table 8 for "Influenza virus antagonizes self sensing by RIG-I to enhance viral replication"

### Sheet: RIG-I clip w spike-in (Fig 1)
BioProject	BioSample	SRA	sample_id	condition_id	library_id	total_mapped_reads	uniquely_mapping_genomic_reads	multi_mapping_genomic_reads	uniquely_mapping_repetitive_reads	multi_mapping_repetitve_reads
PRJNA1213036	SAMN46316954	SRR32064134	RIGI_CLIP_mock_1	RIGI_CLIP_mock	3_R_93	48861	1898	801	17508	28654
PRJNA1213036	SAMN46316954	SRR32064129	SMInput_CLIP_mock_1	SMInput_CLIP_mock	9_R_93	1322222	81509	16234	476268	748211
PRJNA1213036	SAMN46316955	SRR32064133	RIGI_CLIP_mock_2	RIGI_CLIP_mock	3_R_96	55038	2607	1060	18195	33176
PRJNA1213036	SAMN46316955	SRR32064128	SMInput_CLIP_mock_2	SMInput_CLIP_mock	9_R_96	1131327	71890	13722	416752	628963
PRJNA1213036	SAMN46316956	SRR32064136	RIGI_CLIP_IAV_1	RIGI_CLIP_IAV	4_R_93	134172	16477	2089	38595	77011
PRJNA1213036	SAMN46316956	SRR32064131	SMInput_CLIP_IAV_1	SMInput_CLIP_IAV	10_R_93	1478695	99100	16668	575085	787842
PRJNA1213036	SAMN46316957	SRR32064135	RIGI_CLIP_IAV_2	RIGI_CLIP_IAV	4_R_96	121609	34363	2007	26752	58487
PRJNA1213036	SAMN46316957	SRR32064130	SMInput_CLIP_IAV_2	SMInput_CLIP_IAV	10_R_96	1105357	68753	13892	407874	614838
PRJNA1213036	SAMN46316958	SRR32064132	RIGI_CLIP_VSV_1	RIGI_CLIP_VSV	8_R_83	88986	5475	1267	27173	55071
PRJNA1213036	SAMN46316959	SRR32150812	RIGI_CLIP_VSV_2	RIGI_CLIP_VSV	8_R_92	100223	6377	1441	28684	63721
PRJNA1213036	SAMN46316959	SRR32222020	SMInput_CLIP_VSV_1	SMInput_CLIP_VSV	16_R_pseudorep1_94	750878	65245	5194	256466	423973
PRJNA1213036	SAMN46316959	SRR32222020	SMInput_CLIP_VSV_2	SMInput_CLIP_VSV	16_R_pseduorep2_94	752897	65239	5352	257900	424406

### Sheet: NP CLIP (Fig 2)
BioProject	BioSample	SRA	sample_ID	condition_ID	library_id	total_mapped_reads	uniquely_mapping_genomic_reads	multi_mapping_genomic_reads	uniquely_mapping_repetitive_reads	multi_mapping_repetitve_reads
PRJNA1213053	SAMN46316960	SRR32061774	NP_CLIP_1	NP_CLIP	3	10446528	8828963	151432	469760	996373
PRJNA1213053	SAMN46316960	SRR32061773	SMInput_1	SMInput	4	9647948	2577038	95045	1809639	5166226
PRJNA1213053	SAMN46316961	SRR32061772	NP_CLIP_2	NP_CLIP	11	8386546	7138698	110749	359422	777677
PRJNA1213053	SAMN46316961	SRR32061771	SMInput_2	SMInput	12	11663517	3219251	131062	2142412	6170792
PRJNA1213053	SAMN46316968	SRR32076793	SMInput_cyto	SMInput_cyto	8	14810303	4395329	152043	3198093	7064838
PRJNA1213053	SAMN46316969	SRR32076791	NP_CLIP_nuc	NP_CLIP_nuc	5	5608305	4795753	64470	176777	571305
PRJNA1213053	SAMN46316968	SRR32076792	NP_CLIP_cyto	NP_CLIP_cyto	7	13159201	11012027	200331	667857	1278986
PRJNA1213053	SAMN46316969	SRR32076790	SMInput_nuc	SMInput_nuc	15	6123529	1632870	61510	758985	3670164

### Sheet: NP CLIP w spike-in (Fig 3)
BioProject	BioSample	SRA	sample_ID	condition_ID	library_id	total_mapped_reads	uniquely_mapping_genomic_reads	multi_mapping_genomic_reads	uniquely_mapping_repetitive_reads	multi_mapping_repetitve_reads
PRJNA1213052	SAMN46316966	SRR32083791	NP_CLIP_DOXIXN_1	NP_CLIP_DOXIXN	5_N_87	197395	67839	6465	44360	78731
PRJNA1213052	SAMN46316967	SRR32083790	NP_CLIP_DOXIXN_2	NP_CLIP_DOXIXN	6_N_87	374820	134590	10113	76919	153198
PRJNA1213052	SAMN46316962	SRR32083782	NP_CLIP_DOXmock_1	NP_CLIP_DOXmock	1_N_85	266180	76164	9180	54869	125967
PRJNA1213052	SAMN46316963	SRR32083781	NP_CLIP_DOXmock_2	NP_CLIP_DOXmock	2_N_85	339363	104471	10950	61492	162450
PRJNA1213052	SAMN46316964	SRR32083780	NP_CLIP_IXN_1	NP_CLIP_IXN	3_N_86	373471	158891	8534	68732	137314
PRJNA1213052	SAMN46316965	SRR32083779	NP_CLIP_IXN_2	NP_CLIP_IXN	4_N_86	253358	106423	6609	47633	92693
PRJNA1213052	SAMN46316967	SRR32083778	SMInput_DOXIXN_1	SMInput_DOXIXN	14_N_pseudorep1_87	247825	5456	5006	103179	134184
PRJNA1213052	SAMN46316967	SRR32083778	SMInput_DOXIXN_2	SMInput_DOXIXN	14_N_pseudorep2_87	250167	5607	5079	104411	135070
PRJNA1213052	SAMN46316962	SRR32083788	SMInput_DOXmock_1	SMInput_DOXmock	9_N_85	536807	8221	7188	220837	300561
PRJNA1213052	SAMN46316963	SRR32083787	SMInput_DOXmock_2	SMInput_DOXmock	10_N_85	497000	10543	7925	204945	273587
PRJNA1213052	SAMN46316964	SRR32083786	SMInput_IXN_1	SMInput_IXN	11_N_86	461607	9972	6445	208582	236608
PRJNA1213052	SAMN46316965	SRR32083785	SMInput_IXN_2	SMInput_IXN	12_N_86	516463	8065	6592	224923	276883
